# Dissecting the homeodomain *MAT* locus and engineering novel tripolar and bipolar mating systems in *Cryptococcus amylolentus*

**DOI:** 10.1101/2025.11.14.688536

**Authors:** Liping Xiong, Vikas Yadav, Sheng Sun, Joseph Heitman

**Author notes:** Corresponding author: Joseph Heitman.

## Abstract

Sex in fungi is governed by the mating-type (*MAT*) locus, which exists as bipolar, pseudobipolar, or tetrapolar systems. The significance and impact of *MAT* on sexual reproduction, however, remain understudied. Furthermore, the evolution of fungal *MAT* loci shares features with the evolution of sex chromosomes in plants and animals. Pathogenic *Cryptococcus* species harbor a bipolar system with a large contiguous *MAT* locus, whereas closely related species, such as the non-pathogen *C. amylolentus* possess a tetrapolar system with unlinked *P/R* and *HD* loci. The *HD* locus encodes homeobox domain containing proteins that play an important and evolutionarily conserved role in sexual reproduction. Here, we explored the roles of *HD* genes in sexual reproduction and determined the implications of a tetrapolar to bipolar *MAT* transition. With a CRISPR–Cas9 system we developed for *C. amylolentus*, we generated gene deletion mutants and demonstrated that a single compatible Sxi1-Sxi2 pair is necessary and sufficient for mating. By relocating the *HD* genes to the *P/R* locus, we found that the artificially generated bipolar configuration led to defective sexual development, which could be partially restored through additional rounds of sexual reproduction. Transcriptomic profiling further revealed that a Sxi1-Sxi2 heterodimeric complex drives expression of genes required for DNA replication and ergosterol biosynthesis during sexual reproduction. These findings provide the first experimental demonstration of a tetrapolar-to-bipolar transition in a tetrapolar mating species, illuminating *MAT* locus evolution and homeodomain protein functions in *Cryptococcus*.

**Importance:** Sexual reproduction is critical for fungal survival and adaptation, yet the mechanisms driving transitions between mating systems remain unclear. With *Cryptococcus amylolentus*, we provide the first experimental validation of a mating system transition from its original tetrapolar to an intermediate tripolar to a derived bipolar in a tetrapolar species. We show that HD heterodimers phenotypically govern dikaryotic filamentation and also transcriptionally modulate DNA replication. These findings establish a mechanistic basis for how *MAT* locus reorganization drives bipolar evolution from an ancestral tetrapolar state and reinforce that fertility depends on the coordinated control of *MAT* locus architecture and regulatory functions.
