## Supplementary table S1 for "Dissecting the homeodomain *MAT* locus and engineering novel tripolar and bipolar mating systems in *Cryptococcus amylolentus*"

### Sheet: Legend
Table S1. Strains, primers, and plasmids used in this study.
This file lists strains, primers, and plasmids used in this study in separate tabs.
The Strain tab lists each strain number, its marker, and a description or genotype.
The Primers listseach primer name and its sequence.
The Plasmids tab lists plasmid name, description, bacterial selection marker, and reference.

### Sheet: Strains
Table S1. Strains, primers, and plasmids used in this study.
Stock	Strain	Marker	Description	Reference
LX1	CBS6039		Wild type isolate	[1]
LX2	CBS6273		Wild type isolate	[1]
LX21	CBS6039	NAT	CBS6039 NAT
LX26	CBS6273	NEO	CBS6273 NEO
LX68	CBS6039 hdΔ	NAT	CBS6039 sxi1Δ sxi2Δ::NAT
LX70	CBS6039 hdΔ	NAT	CBS6039 sxi1Δ sxi2Δ::NAT
LX74	CBS6039 sxi2Δ	NAT	CBS6039 sxi2Δ::NAT
LX76	CBS6039 sxi2Δ	NAT	CBS6039 sxi2Δ::NAT
LX77	CBS6039 sxi1Δ	NAT	CBS6039 sxi1Δ::NAT
LX78	CBS6039 sxi1Δ	NAT	CBS6039 sxi1Δ::NAT
LX146	CBS6273 hdΔ	NEO	CBS6273 sxi1Δ sxi2Δ::NEO
LX148	CBS6273 hdΔ	NEO	CBS6273 sxi1Δ sxi2Δ::NEO
LX135	CBS6273 sxi2Δ	NEO	CBS6273 sxi2Δ::NEO
LX136	CBS6273 sxi2Δ	NEO	CBS6273 sxi2Δ::NEO
LX153	CBS6273 sxi1Δ	NEO	CBS6273 sxi1Δ::NEO
LX154	CBS6273 sxi1Δ	NEO	CBS6273 sxi1Δ::NEO
LX155	CBS6039 shΔ	NAT	CBS6039 shΔ::NAT
LX156	CBS6039 shΔ	NAT	CBS6039 shΔ::NAT
LX143	CBS6039 P/R+HD	NAT NEO	CBS6039 hdΔ::NAT shΔ::HD-NEO
LX283	CBS6039 P/R+HD	NAT HYG	CBS6039 hdΔ::NAT shΔ::HD-HYG
LX162	CBS6273 shΔ	NEO	CBS6273 shΔ::NEO
LX163	CBS6273 shΔ	NEO	CBS6273 shΔ::NEO
LX167	CBS6273 P/R+HD	NAT NEO	CBS6273 hdΔ::NEOshΔ::HD-NAT
LX170	CBS6273 P/R+HD	NAT NEO	CBS6273 hdΔ::NEO shΔ::HD-NAT
LX44	WT/WT	NAT NEO	CBS6039 NAT/CBS6273 NEO
LX230	hdΔ/hdΔ	NAT NEO	CBS6039 hdΔ::NAT/CBS6273 hdΔ::NEO
LX240	sxi2Δ/sxi2Δ	NAT NEO	CBS6039 sxi2::NAT/CBS6273 sxi2Δ::NEO
LX248	sxi1Δ/sxi1Δ	NAT NEO	CBS6039 sxi1::NAT/CBS6273 sxi1Δ::NEO
LX301	A1+B1/A2+B2	NAT NEO HYG	CBS6039 hdΔ::NAT shΔ::HD-HYG/ CBS6273 hdΔ::NEO shΔ::HD-NAT
LX302	A1+B1/A2+B2	NAT NEO HYG	CBS6039 hdΔ::NAT shΔ::HD-HYG/ CBS6273 hdΔ::NEO shΔ::HD-NAT
	Reference
	1. Findley K, Sun S, Fraser JA, Hsueh YP, Averette AF, Li W, Dietrich FS, Heitman J. 2012. Discovery of a modified tetrapolar sexual cycle in Cryptococcus amylolentus and the evolution of MAT in the Cryptococcus species complex. PLoS Genetics 8:e1002528.

### Sheet: Primers
Table S1. Strains, primers, and plasmids used in this study.
Stock	Number	Primer	Sequence	Note	Reference
CRISPR-CAS9					(1)
JOHE53494	LX3	U6p_Up_FP	GCCCTAGTCCATTGCGAACG	sgRNA_ U6 promoter forward primer	(1)
JOHE53495	LX4	U6p_R	CAACAGTATACCCTGCCGGTG	sgRNA_ U6 promoter rerward primer	(1)
JOHE53496	LX5	sgRNA_F	GTTTTAGAGCTAGAAATAGCAAG	sgRNA_Scaffold and terminator forward primer	(1)
JOHE53497	LX6	sgRNAsc_down_RP	AAGATACTCGATTTGCCGTCC	sgRNA_Scaffold and terminator rerward primer	(1)
JOHE53498	LX7	U6p_final_FP	GCTCATGGATCCTTTGCATTAGAACTAAAAACAAAGCA	Final sgRNA product forward primer	(1)
JOHE53499	LX8	sgRNAsc_final-RP	GATCATCCGCGGTAAAACAAAAAAGCACCGACTCGGTGCC	Final sgRNA product reward primer	(1)
JOHE54083	LX143	NAT ORF_F	atggcggccgccactcttga	NAT ORF forward primer/ 3' juction PCR forward primer
JOHE54084	LX144	NAT ORF_R	ttaggggcagggcatgctca	NAT ORF rerward primer/ 5' juction PCR rerward primer
JOHE54085	LX145	NEO ORF_F	ATGATTGAACAAGATGGATTGCACG	NEO ORF forward primer/ 3' juction PCR forward primer
JOHE54086	LX146	NEO ORF_R	TCAGAAGAACTCGTCAAGAAGGCG	NEO ORFreward primer/ 5' juction PCR rerward primer
JOHE54087	LX147	HYG ORF_F	atgaaaaagcctgaactcaccgc	HYG ORF forward primer/ 3' juction PCR forward primer
JOHE54088	LX148	HYG ORF_R	ctattcctttgccctcggacg	HYG ORF reward primer/ 5' juction PCR rerward primer
JOHE54092	LX152	TEF1 Pro_F	GCTTCTGGGGTGCATACATG	TEF1 promoter forward primer
JOHE54093	LX153	TEF1 Ter_R	AATCTGTCACACGGGTCCAT	TEF1 terminator reward primer
JOHE54095	LX155	ACT1 Pro_F	GCGTCTGTCTTTGCTGTGAAC	ACT1 promoter forward primer
JOHE54097	LX157	ACT1 Ter_R	GCCCACTATAAGCGCATCAG	ACT1 terminator reward primer
JOHE54102	LX162	NAT_FR-ACT1 Pro_R	tcaagagtggcggccgccatTGTTGGGCGAGTTTTATATCTGCAG	ACT1 promoter-NAT reward primer
JOHE54103	LX163	NAT_RR-ACT1 Ter_F	tgagcatgccctgcccctaaGCGCTGTCTACCTTTTACacgc	NAT-ACT1 terminator forward primer
JOHE54108	LX168	NEO_FR-ACT1 Pro_R	CGTGCAATCCATCTTGTTCAATCATTGTTGGGCGAGTTTTATATCTGCAG	ACT1 promoter-NEO reward primer
JOHE54109	LX169	NEO_RR-ACT1 Ter_F	CGCCTTCTTGACGAGTTCTTCTGAGCGCTGTCTACCTTTTACacgc	NEO-ACT1 terminator forward primer
JOHE54114	LX174	HYG_FR-ACT1 Pro_R	gcggtgagttcaggctttttcatTGTTGGGCGAGTTTTATATCTGCAG	ACT1 promoter-HYG reward primer
JOHE54115	LX175	HYG_RR-ACT1 Ter_F	cgtccgagggcaaaggaatagGCGCTGTCTACCTTTTACacgc	HYG-ACT1 terminator forward primer
JOHE54116	LX176	CAS9-FseI_F	ggccggccaaaaatggacaaaaaatac	CAS9 ORF forward primer
JOHE54117	LX177	CAS9-PacI_R	ttaattaattaggcgtagtctgggacgtc	CAS9 ORF rerward primer
JOHE54120	LX180	CAS9_FR-TEF1 Pro_R	gtattttttgtccatttttggccggccTGTGGATGATTTTCTGAAGAATTGTCAGC	TEF1 promoter-CAS9 reward primer
JOHE54121	LX181	CAS9_RR-TEF1 Ter_F	acgtcccagactacgcctaattaattaaTCTTTTTACTTTGGACTTTGTATATCCTTCCG	CAS9-TEF1 terminator foward primer
JOHE54173	LX186	TEF1 Pro XbaI_F	ctaggtctagaGCTTCTGGGGTGCATACATG	TEF1 promoter forward primer with XbaI site
JOHE54174	LX187	TEF1 Ter ApaI_R	aattgggcccAATCTGTCACACGGGTCCAT	TEF1 termiator rerward primer with ApaI site
JOHE54390	LX202	TEF1-CAS9 F	aggggcgaattctgcagat	Cas9 Cassette forward primer
JOHE54391	LX203	TEF1-CAS9 R	Cgttgtaaaacgacggccagt	Cas9 Cassette forward primer
JOHE54095	LX155	ACT1 Pro_F	GCGTCTGTCTTTGCTGTGAAC	Selection marker (NAT, NEO, HYG) universal forward primer
JOHE54097	LX157	ACT1 Ter_R	GCCCACTATAAGCGCATCAG	Selection marker (NAT, NEO, HYG) universal rerward primer
Construction of deletion mutants
JOHE53508	LX17	CBS6039 D_SXI2 CK_Int/R	TTCGACGTGGGATCAGTAGGG	SXI2 ORF check reward primer
JOHE53509	LX18	CBS6039 D_SXI2_sgRNA5'	ACCGGCAGGGTATACTGTTGGTGGAGTGTTGGGAGAGTTGGTTTTAGAGCTAGAAATAGC	SXI2 gene deletion sgRNA primer for CBS6039
JOHE53510	LX19	CBS6039 D_SXI1_sgRNA3'	ACCGGCAGGGTATACTGTTGTCTCGAGCTGGAACCGAGCGGTTTTAGAGCTAGAAATAGC	SXI1 gene deletion sgRNA primer for CBS6039
JOHE53517	LX26	CBS6273 D_SXI2_sgRNA5'	ACCGGCAGGGTATACTGTTGGTGGGGTGTTGGGAGAGTTGGTTTTAGAGCTAGAAATAGC	SXI2 gene deletion sgRNA primer for CBS6273
JOHE53518	LX27	CBS6273 D_SXI1_sgRNA3'	ACCGGCAGGGTATACTGTTGAATGGGGAGATGGACTCGTCGTTTTAGAGCTAGAAATAGC	SXI1 gene deletion sgRNA primer for CBS6273
JOHE54415	LX209	CBS6039 D_SXI1 5'_F	GATAGCAGGCCAGATGTAGTCG	SXI1 deletion 5' homology forward primer for CBS6039
JOHE54416	LX210	CBS6039 D_(ACT1)NAT 5' FR+SXI1 5'_R	GTTCACAGCAAAGACAGACGCTTGAGGAACCAGAGACGGACGA	SXI1 deletion 5' homology reward primer for CBS6039
JOHE54379	LX191	NAT(ACT1) 3'RR +SXI2 3'F	CTGATGCGCTTATAGTGGGCTTGAAGACTCCAACGAACGC	SXI1 deletion 3' homology forward primer for CBS6039
JOHE53582	LX73	CBS6039 D_HD R	GGCTTGAGAAGTATCCCCGA	SXI1 deletion 3' homology rerward primer for CBS6039
JOHE53503	LX12	CBS6039 D_SXI2 5'_F	CCGCTACAGTCCTCATGCTA	SXI2 deleiton 5' homology forward primer for CBS6039
JOHE54378	LX190	NAT(ACT1) 5'FR+HD1 5'R	GTTCACAGCAAAGACAGACGCAAGAGGTGTACGAGTCGGTG	SXI2 deleiton 5' homology rerward primer for CBS6039
JOHE54414	LX208	CBS6039 D_(ACT1)NAT 3' RR+SXI2 3'_F	CTGATGCGCTTATAGTGGGCGTTGAGGTGGCTGTCGGT	SXI2 deleiton 3' homology forward primer for CBS6039
JOHE53541	LX50	CBS6039 D_SXI1_R	CCATGCTCACCTCATTGACCCA	SXI2 deleiton 3' homology reward primer for CBS6039
JOHE54852	LX285	CBS6273 P2+ SXI2 del 5' arm F	ggcggccgctctagaactagtgGCACCAGCCCATGTAAGAGGA	SXI2 deleiton 5' homology forward primer for CBS6273
JOHE54418	LX212	CBS6273 D_(ACT1)NAT 5' FR+SXI2 5'_R	GTTCACAGCAAAGACAGACGCGGGGAGATATGGGGAGGTTG	SXI2 deleiton 5' homology reward primer for CBS6273
JOHE54420	LX214	CBS6273 D_(ACT1)NAT 3' RR+SXI2 3'_F	CTGATGCGCTTATAGTGGGCGAGGTGGCTGTCGGTTTGATA	SXI1 deleiton 3' homology forward primer for CBS6273
JOHE54853	LX286	CBS6273 P1+ SXI2 del 3' arm R	tcgaattcctgcagcccggg ggaggaggattgCTGCTTGTG	SXI2 deleiton 3' homology rerward primer for CBS6273
JOHE54854	LX287	CBS6273 P2+ SXI1 del 5' arm F	ggcggccgctctagaactagtg aaggagtggaGTCGAATGGG	SXI1 deleiton 5' homology forward primer for CBS6273
JOHE54421	LX215	CBS6273 D_(ACT1)NAT 3' RR+SXI1 5'_R	GTTCACAGCAAAGACAGACGCAGGCTCCACTCACGAACAAT	SXI1 deleiton 5' homology rerward primer for CBS6273
JOHE54419	LX213	CBS6273 D_(ACT1)NAT 3' RR+SXI1 3'_F	CTGATGCGCTTATAGTGGGCGCGTTCAATCCCGAGATCCA	SXI1 deleiton 3' homology forward primer for CBS6273
JOHE54855	LX288	CBS6273 P1+ SXI2 del 3' arm R	tcgaattcctgcagcccggg GCTGACCTGAAATGTAGCCG	SXI1 deleiton 3' homology rerward primer for CBS6273
JOHE53575	LX66	CBS6039 D_SXI2 3' int/F	TTTGGGAAAGGAAAGTCGCG	CBS6039 SXI2 ORF check primer forward
JOHE53576	LX67	CBS6039 D_SXI2 3' int/R	CGACTACATCTGGCCTGCTA	CBS6039 SXI2 ORF check primer reward
JOHE53577	LX68	CBS6039 D_SXI1 5' int/F	GCGGATGGGAAtagggagaa	CBS6039 SXI1 ORF check primer forward
JOHE53578	LX69	CBS6039 D_SXI1 5' int/R	ATGTGGAAGCTCGGACTCTC	CBS6039 SXI1 ORF check primer reward
JOHE53579	LX70	CBS6039 D_SXI1 3' int/F	AGAGTCCGAGCTTCCACATC	CBS6039 SXI1 ORF check primer forward
JOHE53580	LX71	CBS6039 D_SXI1 3' int/R	CACGGTAGTAGGTGCAGGAA	CBS6039 SXI1 ORF check primer reward
JOHE54681	LX262	CBS6273 SXI2 Del 5' sgRNA	ACCGGCAGGGTATACTGTTGCCGGTGGGGGGGCAGTCTTAGTTTTAGAGCTAGAAATAGC	SXI2 deletion sgRNA primer for CBS6273
JOHE54682	LX263	CBS6273 SXI2 Del 5' sgRNA	ACCGGCAGGGTATACTGTTGAGTCGGGGTAtgctgggagaGTTTTAGAGCTAGAAATAGC	SXI2 deletion sgRNA primer for CBS6273
JOHE54683	LX264	CBS6273 SXI1 Del 5' sgRNA	ACCGGCAGGGTATACTGTTGGCAGGATCTGTGGTTTGGTGGTTTTAGAGCTAGAAATAGC	SXI1 deletion sgRNA primer for CBS6273
JOHE54684	LX265	CBS6273 SXI1 Del 3' sgRNA	ACCGGCAGGGTATACTGTTGGCTGGGCTCTACCTCAGGAGGTTTTAGAGCTAGAAATAGC	SXI1 deletion sgRNA primer for CBS6273
JOHE53583	LX74	CBS6039 D_SXI2 SP F	TCACTCCCAGTAACCCCAAC	CBS6039 SXI2 spanning primer forward
JOHE54413	LX207	CBS6039 D_SXI2 SP R3	CCTTCTTAGCGACGCAACCTC	CBS6039 SXI2 spanning primer reward
JOHE54102	LX162	NAT_FR-ACT1 Pro_R	tcaagagtggcggccgccatTGTTGGGCGAGTTTTATATCTGCAG	Selection marker ACT1-NAT check primer reward
JOHE54103	LX163	NAT_RR-ACT1 Ter_F	tgagcatgccctgcccctaaGCGCTGTCTACCTTTTACacgc	Selection marker ACT1-NAT check primer forward
JOHE53585	LX76	CBS6273 D_SXI2 5' int/F	aaggagtggaGTCGAATGGG	CBS6273 SXI2 ORF check primer forward
JOHE53586	LX77	CBS6273 D_SXI2 5' int/R	TGGGCTTGATGGGGATTTCT	CBS6273 SXI2 ORF check primer reward
JOHE53588	LX79	CBS6273 D_SXI2 3' int/R	ACAACCATCCTGCAGCTACT	CBS6273 SXI2 ORF check primer reward
JOHE53589	LX80	CBS6273 D_SXI1 5' int/F	AGGCGGCAGACAAAACAATT	CBS6273 SXI1 ORF check primer forward
JOHE53590	LX81	CBS6273 D_SXI1 5' int/R	TTGAGGAACCAGAGACGGAC	CBS6273 SXI1 ORF check primer reward
JOHE53592	LX83	CBS6273 D_SXI1 3' int/R	ATGTGGAAGCTCGGACTCTC	CBS6273 SXI1 ORF check primer reward
JOHE53515	LX24	CBS6273 D_SXI1 span F	AGTCGATTGTGAAGAGGGCA	CBS6273 SXI1 5' juction PCR forward primer
JOHE54851	LX284	CBS6273 SXI2 5' span F	CTACCGGTGTACAAGCTTGC	CBS6273 SXI2 5' juction PCR forward primer
JOHE54856	LX289	CBS6273 SXI1 3' span R	AGTGGTTCTCTGACTGGCTC	CBS6273 SXI1 3' juction PCR reward primer
JOHE54108	LX168	NEO_FR-ACT1 Pro_R	CGTGCAATCCATCTTGTTCAATCATTGTTGGGCGAGTTTTATATCTGCAG	Selection marker ACT1-NEO check reward primer
JOHE54109	LX169	NEO_RR-ACT1 Ter_F	CGCCTTCTTGACGAGTTCTTCTGAGCGCTGTCTACCTTTTACacgc	Selection marker ACT1-NEO check forward primer
Construction of P/R+HD strains
JOHE54444	LX218	CBS6039 PR+HD sgRNA_1	ACCGGCAGGGTATACTGTTGGGTATGTGAGAGGTTTGCTGGTTTTAGAGCTAGAAATAGC	sgRNA primer targeting SH site in CBS6039 P/R locus for HD relocation (P/R+HD)
JOHE54445	LX219	CBS6039 PR+HD sgRNA_2	ACCGGCAGGGTATACTGTTGCATGTTTGCGCATAGTATTGGTTTTAGAGCTAGAAATAGC	sgRNA primer targeting SH site in CBS6039 P/R locus for HD relocation (P/R+HD)
JOHE54446	LX220	CBS6039 PR+HD SH_5' SP/F	ACGCCCCATGGACTCTTTTAC	CBS6039 PR+HD Spanning PCR forward primer
JOHE54447	LX221	CBS6039 PR+HD SH_3' SP/R	GCTTGGCGTTGTACTACAGGT	CBS6039 PR+HD Spanning PCR reward primer
JOHE54448	LX222	CBS6039 P2+ PR SH 5' F	ggcggccgctctagaactagtgTAAGAGAggctgggtgttggg	CBS6039 HD relocation cassette 5' homology forward primer
JOHE54449	LX223	CBS6039 HD 5'FR+PR SH 5'R	ggaggggaaaggTCGACGTATCCTTTGACATGATCCGTGCGT	CBS6039 HD relocation cassette 5' homology reward primer
JOHE54450	LX224	CBS6039 PR SH 5' RR+ HD 5'F	ACGCACGGATCATGTCAAAGGATACGTCGAcctttcccctcc	CBS6039 HD locus amplification forward primer
JOHE54451	LX225	CBS6039 NEO(ACT1) 5' FR+ HD 3'R	GTTCACAGCAAAGACAGACGCtctctccccacaACACTCACC	CBS6039 HD locus amplification reward primer
JOHE54452	LX226	CBS6039 HD 3'RR+NEO(ACT1) 5'F	GGTGAGTGTtgtggggagagaGCGTCTGTCTTTGCTGTGAAC	NEO selection marker amplification forward primer
JOHE54453	LX227	CBS6039 SH 3'FR+NEO(ACT1) 3'R	TCTGTCGGCTTCACTTGTCTCGCCCACTATAAGCGCATCAG	NEO selection marker amplification reward primer
JOHE54454	LX228	CBS6039 NEO(ACT1) 3'RR+ SH 3'F	CTGATGCGCTTATAGTGGGCGAGACAAGTGAAGCCGACAGA	CBS6039 HD relocation cassette 3' homology forward primer
JOHE54455	LX229	CBS6039 P1+ SH 3'R	tcgaattcctgcagcccgggGGTTCTGACGAGCCTTCTTCG	CBS6039 HD relocation cassette 3' homology reward primer
JOHE54456	LX230	pBluescript KS(-) P1 R	cccgggctgcaggaattcga	linear pBluescript KS(-) amplification forward primer
JOHE54457	LX231	pBluescript KS(-) P2 R	cactagttctagagcggccgcc	linear pBluescript KS(-) amplification reward primer
JOHE54465	LX239	CBS6273 NEO (ACT1) 5'FR+ HD 3'arm R	GTTCACAGCAAAGACAGACGCggaggaggattgCTGCTTGTG	NEO selection marker amplification forward primer
JOHE54466	LX240	CBS6273 HD 3'arm RR+NEO(ACT1) 5'F	CACAAGCAGcaatcctcctccGCGTCTGTCTTTGCTGTGAAC	NEO selection marker amplification reward primer
JOHE54960	LX298	CBS6273 PR+HD sgRNA_1	ACCGGCAGGGTATACTGTTGCTAGTGCCGAGGGTGAAGTAGTTTTAGAGCTAGAAATAGC	sgRNA primer targeting SH site in CBS6273 P/R locus for HD relocation (P/R+HD)
JOHE54961	LX299	CBS6273 PR+HD sgRNA_2	ACCGGCAGGGTATACTGTTGGAAGTGCGTTTAGTACGTTGGTTTTAGAGCTAGAAATAGC	sgRNA primer targeting SH site in CBS6273 P/R locus for HD relocation (P/R+HD)
JOHE54962	LX300	CBS6273 PR+HD SH_5' SP/F	TGTTGCGACGTACTCTTCCTTG	CBS6273 PR+HD Spanning PCR forward primer
JOHE54963	LX301	CBS6273 PR+HD SH_3' SP/R	CGCTGAAAATGGCTGTCGACTA	CBS6273 PR+HD Spanning PCR reward primer
JOHE54964	LX302	CBS6273 P2+PR+HD SH 5'arm F	ggcggccgctctagaactagtgCCATCAATGTCGGCCTGAAG	CBS6273 HD relocation cassette 5' homology forward primer
JOHE54965	LX303	CBS6273 HD 5'FR+PR+HD SH 5'arm R	GTGCCCTCTTCACAATCGACTGCACTAGGTCCGCTATCCAT	CBS6273 HD relocation cassette 5' homology reward primer
JOHE54966	LX304	CBS6273 PR+HD SH 5'RR+ HD 5'F	ATGGATAGCGGACCTAGTGCAGTCGATTGTGAAGAGGGCAC	CBS6273 HD locus amplification forward primer
JOHE54465	LX239	CBS6273 NEO (ACT1) 5'FR+ HD 3'arm R	GTTCACAGCAAAGACAGACGCggaggaggattgCTGCTTGTG	CBS6273 HD locus amplification reward primer
JOHE54466	LX240	CBS6273 HD 3'arm RR+NEO(ACT1) 5'F	CACAAGCAGcaatcctcctccGCGTCTGTCTTTGCTGTGAAC	NAT selection marker amplification forward primer
JOHE54967	LX305	CBS6273 SH 3'arm FR+NAT(ACT1) 3'R	TACTCTACCAGAACCGGGATCCGCCCACTATAAGCGCATCAG	NAT selection marker amplification reward primer
JOHE54968	LX306	CBS6273 NAT(ACT1) 3'RR+SH 3'arm F	CTGATGCGCTTATAGTGGGCGGATCCCGGTTCTGGTAGAGT	CBS6273 HD relocation cassette 3' homology forward primer
JOHE54969	LX307	CBS6273 P1+PR+HD SH 3'arm R	tcgaattcctgcagcccggg TCAGATGACATGGCCGATCA	CBS6273 HD relocation cassette 3' homology reward primer
JOHE54460	LX234	CBS6273 PR SH CK_F	GCTATCGCAGCCTCGCCTATA	CBS6273 SH region check primer forward
JOHE54970	LX308	CBS6273 SH CK R1	CGCACTTCCTGACAACGATGAC	CBS6273 SH region check primer reward
JOHE5506	LX311	CBS6039 ACT1 5'FR+SH 5'arm R	GTTCACAGCAAAGACAGACGCCCTTTGACATGATCCGTGCGT	NAT selection marker amplification forward primer (CBS6039 SH deletion cassette)
JOHE55596	LX312	CBS6273 ACT1 5'FR+SH 5'arm R	GTTCACAGCAAAGACAGACGCGCACTAGGTCCGCTATCCAT	NAT selection marker amplification reward primer (CBS6039 SH deletion cassette)
JOHE54907	LX295	CBS6039 PR SH CK_R	GGACATCGAAACGCTGAGTCTG	CBS6039 SH region check primer reward
JOHE54908	LX296	CBS6039 PR SH CK_F	GGCCCACAATACTATGCGCAA	CBS6039 SH region check primer forward
JOHE55597	LX313	CBS6039 PR-SH-NAT 5'F	TAAGAGAggctgggtgttggg	CBS6039 SH deletion cassette amplification forward primer (plasmid template)
JOHE55598	LX314	CBS6039 PR-SH-NAT 3'R	GGTTCTGACGAGCCTTCTTCG	CBS6039 SH deletion cassette amplification reward primer (plasmid template)
JOHE55599	LX315	CBS6273 PR-SH-NEO 5'F	CCATCAATGTCGGCCTGAAG	CBS6273 SH deletion cassette amplification forward primer (plasmid template)
JOHE55600	LX316	CBS6273 PR-SH-NEO 3'R	TCAGATGACATGGCCGATCAAG	CBS6273 SH deletion cassette amplification reward primer (plasmid template)
RT-PCR primers
JOHE54679	LX260	CBS6039 ACT1 qRT-PCR F	AGGGTGTCATGGTCGGTATG	Housekeeping gene ACT1 real-time PCR forward primer
JOHE54680	LX261	CBS6039 ACT1 qRT-PCR R	CTTCTCCATGTCGTCCCAGT	Housekeeping gene ACT1 real-time PCR reward primer
JOHE56036	LX348	SXI2 qRT-PCR F	TTCGACGTGGGATCAGTAGG	Universal SXI2 real-time PCR forward primer
JOHE56037	LX349	SXI2 qRT-PCR R	GAGTCGAATGGGAGAAGGCC	Universal SXI2 real-time PCR reward primer
JOHE56040	LX352	SXI1 qRT-PCR F	AGAGTCCGAGCTTCCACATC	Universal SXI1 real-time PCR forward primer
JOHE56041	LX353	SXI1 qRT-PCR R	GGCATGGGGTACAGCTTTTG	Universal SXI1 real-time PCR reward primer
JOHE56561	LX366	CBS6039 L202_06794 qF1	GCAAGCTTGTACACCGGTAG	CBS6039 SXI2 upstream gene real-time PCR forward primer
JOHE56563	LX367	CBS6039 L202_06794 qR1	TGTCGGCCTTGAACCTTACT	CBS6039 SXI2 upstream gene real-time PCR reward primer
JOHE56566	LX370	CBS6039 L202_06797 qF1	CTGACTCTCGTGAAGGCAAC	CBS6039 SXI1 upstream gene real-time PCR forward primer
JOHE56567	LX371	CBS6039 L202_06797 qR1	GCCACCTTCCTCTTCTCCTT	Universal SXI1 upstream gene real-time PCR reward primer
JOHE56568	LX372	CBS6273 I305_06223 qF2	CGAGCTTGGTGTTGTCTACG	CBS6273 SXI1 upstream gene real-time PCR forward primer
JOHE56570	LX374	CBS6039 L202_06513 qF1	CAGAAGCTTGCGAAGAAGGC	CBS6039 SH upstream gene real-time PCR forward primer
JOHE56571	LX375	CBS6039 L202_06513 qR1	GCTTGGCGTTGTACTGGATC	CBS6039 SH upstream gene real-time PCR reward primer
JOHE56572	LX376	CBS6039 L202_06512 qF1	GTCCTCACTGTTCCACCCAT	CBS6039 SH downstream gene real-time PCR forward primer
JOHE56573	LX377	CBS6039 L202_06512 qR1	TGTCTAGGTCTGCTAGGGGT	CBS6039 SH downstream gene real-time PCR reward primer
JOHE56574	LX378	CBS6273 I350_06220 qF1	GCAAGCTTGTACACCGGTAG	CBS6273 SXI2 upstream gene real-time PCR forward primer
JOHE56575	LX379	CBS6273 I350_06220 qR1	TGTCGGCCTTGAACCTTACT	CBS6273 SXI2 upstream gene real-time PCR reward primer
JOHE56582	LX386	CBS6273 I350_05944 qF1	ACTGGTTGTGGAATCGGACT	CBS6273 SH upstream gene real-time PCR forward primer
JOHE56583	LX387	CBS6273 I350_05944 qR1	CACTCCTGTTTTGGCCACTC	CBS6273 SH upstream gene real-time PCR reward primer
JOHE56588	LX392	CBS6273 I350_05943 qF2	AGCTGGGTCAACAAGGATCAC	CBS6273 SH downstream gene real-time PCR forward primer
JOHE56589	LX393	CBS6273 I350_05943 qR2	CCGCAGAGAGAAGTCGATCT	CBS6273 SH downstream gene real-time PCR reward primer
		Reference
		1. Fan, Y. and X. Lin (2018). "Multiple applications of a transient CRISPR-Cas9 coupled with electroporation (TRACE) System in the Cryptococcus neoformans Species Complex." Genetics 208(4): 1357-1372.

### Sheet: Plasmids
Table S1. Strains, primers, and plasmids used in this study.
Plasmid Name	Description	Marker	Reference
pXL-1	Cas9 expression vector	ampR	(1)
pYF515	Plasmid carrying scaffold of sgRNA with 6-T terminator	ampR	(1)
pSDMA25	NAT marker	ampR	(2)
pSDMA57	NEO marker	ampR	(2)
pSDMA58	HYG marker	ampR	(2)
	References
	1. Fan Y, Lin X. 2018. Multiple applications of a transient CRISPR-Cas9 coupled with electroporation (TRACE) System in the Cryptococcus neoformans Species Complex. Genetics 208:1357-1372.
	2. Arras SD, Chitty JL, Blake KL, Schulz BL, Fraser JA. 2015. A genomic safe haven for mutant complementation in Cryptococcus neoformans. PLoS One 10:e0122916.
