## Supplementary table S2 for "Dissecting the homeodomain *MAT* locus and engineering novel tripolar and bipolar mating systems in *Cryptococcus amylolentus*"

### Sheet: Sheet1
Table S2. RNA-Seq data for hdΔ mutation response [hdΔ vs wild type diploid under vegetative growth (YPD) and mating inducing (V8) conditions].
Sheet: RNA DEseq2-significant of diploid hdΔ/hdΔ vs WT/WT
Differential expression analysis was performed using the DESeq2 v1.40.2 R package using alpha=0.05
Column A= gene ID
Column B= baseMean
Column C= log2FoldChange- the effect size estimate on a logaritmitc scale of base 2
Coumn D= lfcSE- standard error of the log2 fold change
Column E= stat- the value of the test statistic for the gene
Column F= pvalue- P-value of the test for the gene
Column G=padj- Adjusted P-value- adjusted for multiple testings of the gene

### Sheet: DEseq-2_YPD
Table S2. RNA-Seq data for hdΔ mutation response under YPD medium conditions
gene_id	baseMean	log2FoldChange	lfcSE	stat	pvalue	padj
L202_00357	53.2975	-1.34517	0.33671	-3.99505	6.46808e-05	0.00195255
L202_02532	9.25766	2.06108	0.713955	2.88685	0.00389114	0.045578
L202_02771	13.9692	1.73652	0.574645	3.0219	0.00251191	0.0335693
L202_02863	70.7702	1.06126	0.261461	4.05897	4.92906e-05	0.00157259
L202_06779	2.85918	-4.81412	1.59161	-3.02468	0.00248894	0.0333933
L202_06790	43.4397	3.05221	0.414835	7.35764	1.87195e-13	5.48948e-11
L202_06791	24.6688	7.26264	1.23453	5.88293	4.03066e-09	5.25329e-07
L202_06795	85.1651	-7.84094	1.04274	-7.51958	5.49508e-14	1.96174e-11
L202_06796	37.537	-8.52103	1.21629	-7.00573	2.45698e-12	6.30445e-10
L202_07048	11.4813	2.06362	0.649909	3.17524	0.00149714	0.0227227
L202_07168	612.852	1.22611	0.118539	10.3435	4.47727e-25	5.25184e-22
L202_07283	67.5074	-3.38709	0.351943	-9.62395	6.33478e-22	5.20148e-19
L202_07334	141.699	1.26067	0.190196	6.6283	3.39572e-11	7.14929e-09
L202_07495	33.7299	-1.18512	0.374491	-3.1646	0.00155294	0.0233967
L202_07595	26.3594	-1.75076	0.508755	-3.44127	0.000578985	0.0111918
L202_07625	7.97272	2.48732	0.818835	3.03764	0.0023844	0.0324144
L202_07652	13878.5	1.5735	0.0592303	26.5657	1.68948e-155	1.38723e-151
L202_07678	189.755	-1.05607	0.160677	-6.57259	4.94465e-11	9.66679e-09

### Sheet: DEseq-2 V8
Table S2. RNA-Seq data for hdΔ mutation response under mating inducing conditions
gene_id	baseMean	log2FoldChange	lfcSE	stat	pvalue	padj
L202_00025	3.8126	4.43354	1.68583	2.62989	0.00854134	0.0236607
L202_00032	223.023	-1.07183	0.275096	-3.89621	9.77094e-05	0.00049333
L202_00085	215.36	1.04065	0.166999	6.23147	4.62065e-10	8.65499e-09
L202_00159	48.3357	1.02667	0.376397	2.72762	0.00637926	0.0184703
L202_00201	10620.1	1.1314	0.121866	9.28393	1.63342e-20	2.54365e-18
L202_00246	277.849	-1.40814	0.258528	-5.44675	5.12971e-08	5.84508e-07
L202_00309	375.089	1.08867	0.188771	5.76715	8.0623e-09	1.1353e-07
L202_00326	3512.35	-1.16795	0.151187	-7.72522	1.11661e-14	6.27006e-13
L202_00330	41.0894	1.4417	0.440565	3.2724	0.0010664	0.00399497
L202_00414	21189.5	1.30805	0.447276	2.92448	0.00345035	0.0110228
L202_00459	456.729	-1.05635	0.200019	-5.28124	1.28312e-07	1.33558e-06
L202_00470	9597.53	-1.65015	0.529482	-3.11654	0.00182988	0.00637233
L202_00494	54103.2	1.14566	0.106187	10.7891	3.8768e-27	1.39952e-24
L202_00548	131.108	1.06151	0.291511	3.64139	0.000271172	0.00120047
L202_00591	146.455	1.03258	0.197	5.24153	1.59252e-07	1.62359e-06
L202_00791	190.824	1.01934	0.226415	4.5021	6.72865e-06	4.6068e-05
L202_00814	204.789	-1.20499	0.237401	-5.07575	3.85964e-07	3.57695e-06
L202_00822	136.545	1.18526	0.284902	4.16022	3.17943e-05	0.000184719
L202_00875	86.8835	1.25634	0.360065	3.4892	0.000484462	0.00201024
L202_00958	48.9349	-1.6153	0.409779	-3.94188	8.08471e-05	0.000417482
L202_01054	3286.58	1.02993	0.104376	9.86745	5.7611e-23	1.27096e-20
L202_01078	40598.3	-1.26581	0.294528	-4.29777	1.72527e-05	0.000106218
L202_01176	364.99	1.02281	0.144597	7.0735	1.51073e-12	5.14945e-11
L202_01272	3399.88	-1.75748	0.609796	-2.88209	0.00395051	0.0123621
L202_01312	6544.88	1.16346	0.107018	10.8717	1.57225e-27	6.24342e-25
L202_01486	95.4222	-1.34337	0.29493	-4.55487	5.24187e-06	3.68089e-05
L202_01529	4278.83	-1.08254	0.104301	-10.3791	3.08817e-25	8.75937e-23
L202_01589	2575.61	-1.02624	0.120028	-8.55	1.23084e-17	1.28623e-15
L202_01594	933.192	-1.13269	0.129247	-8.76374	1.88872e-18	2.27276e-16
L202_01633	3109.17	-1.25917	0.131029	-9.6098	7.26906e-22	1.37455e-19
L202_01680	347.96	-1.0872	0.215056	-5.0554	4.29495e-07	3.93431e-06
L202_01683	997.245	-1.11655	0.155052	-7.20115	5.97075e-13	2.22628e-11
L202_01773	165.928	1.11712	0.204387	5.4657	4.6108e-08	5.3148e-07
L202_01929	15.8312	-1.63731	0.597596	-2.73982	0.00614723	0.0179029
L202_01955	1174.3	-1.00438	0.168531	-5.95964	2.52799e-09	3.93871e-08
L202_02003	349.535	1.29864	0.21091	6.15732	7.3985e-10	1.31158e-08
L202_02098	36.3559	1.13808	0.382725	2.97362	0.00294306	0.00961092
L202_02237	5153.67	1.07024	0.116597	9.17896	4.35258e-20	6.5223e-18
L202_02251	2593.73	-1.00735	0.132373	-7.60997	2.74149e-14	1.37803e-12
L202_02254	4284.23	1.08495	0.296357	3.66095	0.000251277	0.00112812
L202_02353	474.91	-1.23477	0.155518	-7.93969	2.02682e-15	1.41202e-13
L202_02368	8.8298	2.38508	0.827068	2.88378	0.00392936	0.0123153
L202_02492	126.701	1.04974	0.272082	3.85819	0.000114231	0.000564864
L202_02494	108.124	1.20013	0.24023	4.99574	5.86112e-07	5.242e-06
L202_02504	31.9391	1.08551	0.422319	2.57035	0.0101596	0.027324
L202_02509	6.35175	2.82215	1.05691	2.67017	0.0075812	0.0213843
L202_02542	331.769	-1.06393	0.162536	-6.5458	5.9176e-11	1.39459e-09
L202_02664	5521.21	-1.20933	0.116649	-10.3672	3.49452e-25	9.57018e-23
L202_02997	1267.46	-1.18315	0.141781	-8.34495	7.1245e-17	6.50377e-15
L202_03021	3565.51	-1.26387	0.105816	-11.944	6.97684e-33	5.03728e-30
L202_03383	30.1248	-1.27148	0.45495	-2.79477	0.00519368	0.0155771
L202_03491	4916.82	-1.46718	0.456425	-3.21451	0.00130667	0.00472782
L202_03495	832.871	-1.17085	0.152411	-7.68217	1.56413e-14	8.45058e-13
L202_03549	254.583	1.25108	0.171583	7.2914	3.06757e-13	1.23044e-11
L202_03559	943.54	-1.22213	0.144688	-8.44671	2.99635e-17	2.97462e-15
L202_03707	2586.71	1.31069	0.172359	7.60445	2.86125e-14	1.42919e-12
L202_03726	79.3788	-1.0963	0.284485	-3.85363	0.00011638	0.000573734
L202_03773	2214.81	-1.00884	0.0903537	-11.1654	6.0215e-29	2.81311e-26
L202_03805	8.05537	2.03862	0.824622	2.47219	0.0134288	0.0347624
L202_03849	38276.3	1.14272	0.111834	10.2181	1.64592e-24	4.21674e-22
L202_03858	758.138	1.00228	0.137697	7.27889	3.36588e-13	1.33659e-11
L202_03885	4024.51	1.19431	0.0957701	12.4706	1.07986e-35	1.07203e-32
L202_03969	25.824	1.39757	0.556538	2.51119	0.0120325	0.031664
L202_03990	915.172	-1.03223	0.113792	-9.0712	1.17713e-19	1.66943e-17
L202_04026	37.8376	-1.23082	0.443748	-2.77369	0.00554237	0.0164613
L202_04034	7088.08	-1.11716	0.267444	-4.17719	2.95138e-05	0.000173628
L202_04112	690.926	-1.18107	0.154462	-7.64639	2.06702e-14	1.06599e-12
L202_04321	12377.6	-1.1768	0.119527	-9.84549	7.16863e-23	1.53874e-20
L202_04403	50.0641	-1.21424	0.325348	-3.73214	0.000189863	0.000882324
L202_04466	3889.37	-1.0353	0.135853	-7.62076	2.52195e-14	1.28393e-12
L202_04479	124.545	1.1719	0.208266	5.62693	1.83449e-08	2.33939e-07
L202_04481	12634.5	-1.33223	0.351591	-3.78915	0.000151163	0.000719314
L202_04513	4187.17	-1.05515	0.154493	-6.82975	8.50648e-12	2.47467e-10
L202_04562	366.281	-1.00907	0.181792	-5.55067	2.84579e-08	3.43485e-07
L202_04692	198.808	-1.5245	0.17564	-8.6797	3.96821e-18	4.50222e-16
L202_04734	106.143	1.22424	0.259014	4.72654	2.28373e-06	1.76433e-05
L202_04851	17016.6	1.03264	0.140852	7.33141	2.27736e-13	9.3714e-12
L202_04896	31587	-1.61065	0.431858	-3.72958	0.000191798	0.000889753
L202_04921	3190.62	-1.08493	0.118709	-9.1394	6.27986e-20	9.06811e-18
L202_04947	2721.64	-1.2712	0.122442	-10.3821	2.99167e-25	8.75937e-23
L202_05054	30230.8	-1.6727	0.637147	-2.6253	0.00865736	0.023932
L202_05095	37.1789	1.16099	0.445185	2.60787	0.00911063	0.0249503
L202_05133	3503.45	-2.02522	0.555333	-3.64685	0.000265472	0.00117918
L202_05134	3246.58	-1.93269	0.506298	-3.8173	0.000134918	0.000651777
L202_05179	519.11	1.07466	0.149084	7.2084	5.66141e-13	2.14109e-11
L202_05249	117.208	1.10484	0.224824	4.91423	8.91308e-07	7.61158e-06
L202_05326	2277.74	-1.08181	0.100224	-10.794	3.67623e-27	1.39032e-24
L202_05356	16.7187	-1.40797	0.59094	-2.3826	0.0171911	0.0428536
L202_05426	28700.1	1.07036	0.1187	9.01736	1.92673e-19	2.63829e-17
L202_05607	399.074	-1.18414	0.170963	-6.9263	4.31979e-12	1.32976e-10
L202_05629	1912.61	-1.1691	0.182129	-6.4191	1.37081e-10	2.99917e-09
L202_05770	37.4096	1.03109	0.371984	2.77187	0.00557357	0.0165354
L202_06027	26.7512	1.18274	0.468819	2.5228	0.0116424	0.0307905
L202_06062	10788.9	-1.27054	0.144423	-8.79738	1.4005e-18	1.73793e-16
L202_06131	485.543	-1.18318	0.444375	-2.66258	0.00775448	0.0218158
L202_06141	43.0452	1.50946	0.432538	3.48978	0.000483411	0.00200798
L202_06211	47.7369	1.17546	0.342492	3.43209	0.000598952	0.00241711
L202_06245	535.899	-1.4713	0.130964	-11.2343	2.7655e-29	1.46424e-26
L202_06254	59.2172	-1.44945	0.393165	-3.68661	0.000227259	0.00103638
L202_06265	803.331	-1.05189	0.206146	-5.10266	3.34909e-07	3.18164e-06
L202_06271	639.409	-1.79464	0.49686	-3.61196	0.000303892	0.00132683
L202_06299	38.7485	1.08008	0.413474	2.61222	0.00899569	0.0246882
L202_06475	4297.03	-1.04703	0.103225	-10.1432	3.55373e-24	8.55264e-22
L202_06545	689.525	-1.24053	0.142736	-8.69113	3.58853e-18	4.13045e-16
L202_06608	25.8283	-2.03962	0.531471	-3.83769	0.000124196	0.000607741
L202_06609	68.2181	1.48475	0.283448	5.23817	1.6218e-07	1.65132e-06
L202_06653	103.984	-1.16705	0.246635	-4.73191	2.22419e-06	1.72002e-05
L202_06696	9275.2	-1.02849	0.37339	-2.75445	0.00587905	0.0172484
L202_06716	50.3476	1.05074	0.370234	2.83805	0.004539	0.0139253
L202_06739	1475.58	-1.65391	0.652415	-2.53506	0.0112427	0.0298527
L202_06775	3049.21	-1.21039	0.380582	-3.18038	0.00147082	0.00525001
L202_06790	746.934	2.51767	0.149184	16.8763	6.72657e-64	1.33556e-60
L202_06791	356.213	5.07828	0.247364	20.5296	1.17093e-93	3.09984e-90
L202_06792	9.49451	2.70776	0.853317	3.17322	0.00150758	0.00536673
L202_06795	739.224	-10.4534	0.840936	-12.4307	1.78172e-35	1.57227e-32
L202_06796	644.809	-5.12925	0.20522	-24.9939	7.11411e-138	5.65003e-134
L202_06871	15953.3	1.11061	0.144063	7.70923	1.26582e-14	6.88573e-13
L202_06924	330.601	1.67311	0.225191	7.42974	1.0881e-13	4.77442e-12
L202_06971	399.547	1.15812	0.181911	6.36638	1.93539e-10	4.03435e-09
L202_07093	644.805	-1.05188	0.143024	-7.3546	1.91502e-13	8.13319e-12
L202_07110	951.518	-1.12691	0.147	-7.66603	1.77408e-14	9.45618e-13
L202_07210	11924.4	1.02455	0.100257	10.2193	1.62564e-24	4.21674e-22
L202_07238	22.9423	2.92158	0.697604	4.18802	2.81393e-05	0.000166158
L202_07240	85.4503	-1.82561	0.263333	-6.9327	4.12869e-12	1.27755e-10
L202_07249	17.6825	-1.62468	0.654865	-2.48093	0.013104	0.0340216
L202_07256	2260.83	-1.45157	0.485573	-2.9894	0.00279529	0.00918881
L202_07276	846.583	1.00044	0.146852	6.81254	9.58884e-12	2.75922e-10
L202_07283	472.062	-1.47032	0.128488	-11.4432	2.54356e-30	1.44293e-27
L202_07330	53.7372	3.13026	0.394544	7.93389	2.12391e-15	1.44172e-13
L202_07336	81.086	1.50833	0.337721	4.46619	7.96237e-06	5.35908e-05
L202_07409	14441.7	-1.21184	0.266241	-4.55167	5.32211e-06	3.71752e-05
L202_07446	25606.4	1.24656	0.256284	4.86399	1.15043e-06	9.51739e-06
L202_07480	11077.8	1.14897	0.0948155	12.118	8.48531e-34	6.73903e-31
L202_07481	7852.86	1.11182	0.0968401	11.481	1.64393e-30	1.00431e-27
L202_07505	88803.4	1.00171	0.242739	4.12671	3.67993e-05	0.00021041
L202_07537	4736.29	-1.07047	0.0783804	-13.6574	1.82296e-42	2.41299e-39
L202_07595	739.724	-1.79281	0.107741	-16.64	3.57689e-62	5.68154e-59
L202_07608	31.3817	1.35506	0.457898	2.95932	0.00308323	0.0100193
L202_07610	1098.53	-1.42101	0.112996	-12.5757	2.87125e-36	3.25763e-33
L202_07613	55.2597	-1.39625	0.570411	-2.4478	0.014373	0.0367753
L202_07619	7.68651	-2.38918	1.00051	-2.38797	0.0169418	0.0423518
L202_07626	8.25034	2.46959	0.962121	2.56681	0.0102638	0.027576
L202_07628	75.8342	-2.20833	0.40528	-5.4489	5.06837e-08	5.78348e-07
L202_07632	11.4652	3.22787	0.850267	3.7963	0.00014687	0.000702676
L202_07653	37.8048	-1.11168	0.394399	-2.81868	0.00482212	0.0146789
L202_07654	29.8344	1.25085	0.428388	2.91991	0.00350136	0.0111633
L202_07678	1139.58	-2.95416	0.128252	-23.0339	2.13108e-117	8.4625e-114
L202_07737	4962.98	1.06628	0.158368	6.73292	1.66291e-11	4.52288e-10
L202_07762	218.467	-1.31144	0.266096	-4.92844	8.28903e-07	7.14008e-06
L202_07763	231.01	1.09245	0.215841	5.06136	4.16279e-07	3.82649e-06
L202_07779	492.809	-1.35717	0.169768	-7.99426	1.3035e-15	9.67515e-14
L202_07889	68.693	1.30118	0.361901	3.59541	0.000323877	0.00139795
L202_07976	6.94952	2.66209	1.00252	2.6554	0.00792152	0.0222228
L202_08031	53.2045	-1.7347	0.44479	-3.90005	9.61711e-05	0.000486182
L202_08050	59.8163	1.25859	0.349257	3.60361	0.000313825	0.00136122
L202_08080	53.7168	1.33392	0.387929	3.43855	0.000584828	0.00236613
L202_08130	1373.97	1.05897	0.13572	7.80261	6.06382e-15	3.54371e-13
L202_08131	171.919	1.02053	0.190051	5.36978	7.88317e-08	8.60002e-07
L202_08140	29.8289	1.00657	0.418342	2.4061	0.0161241	0.0406919
L202_08211	55.1015	1.29977	0.340716	3.81484	0.000136274	0.000657526
L202_08214	5019.41	1.02529	0.129272	7.93126	2.16931e-15	1.46006e-13
L202_08228	13662.5	-1.18014	0.389399	-3.03068	0.00244003	0.00817668
L202_08317	4196.37	-1.02183	0.107003	-9.54956	1.3025e-21	2.35102e-19
L202_08370	166.064	1.01357	0.245881	4.12217	3.75319e-05	0.000213829
L202_08409	3928.54	-1.39705	0.540514	-2.58466	0.00974743	0.0264153
L202_08414	18693	-2.72042	0.793356	-3.429	0.000605804	0.0024398
L202_08446	164.739	1.46556	0.227916	6.43028	1.27366e-10	2.81766e-09
L202_08452	223.9	1.01217	0.179041	5.65327	1.57421e-08	2.03621e-07
